# Phytochromes measure photoperiod in Brachypodium

**DOI:** 10.1101/697169

**Authors:** Mingjun Gao, Feng Geng, Cornelia Klose, Anne-Marie Staudt, He Huang, Duy Nguyen, Hui Lan, Todd C. Mockler, Dmitri A. Nusinow, Andreas Hiltbrunner, Eberhard Schäfer, Philip A. Wigge, Katja E. Jaeger

**Affiliations:** Sainsbury Laboratory, University of Cambridge, 47 Bateman St., Cambridge CB2 1LR, UK.; Institut für Biologie II, University of Freiburg, Schaenzlestr. 1, D-79104 Freiburg, Germany.; Donald Danforth Plant Science Center, St. Louis, MO 63132, USA; Signalling Research Centres BIOSS and CIBSS, University of Freiburg, Schaenzlestr. 18, 79104 Freiburg, Germany; BIOSS Centre for Biological Signalling Studies, University of Freiburg, Schaenzlestr. 18, 79104 Freiburg, Germany; Leibniz-Institut für Gemüse- und Zierpflanzenbau, Theodor-Echtermeyer-Weg 1, 14979 Großbeeren, Germany; Institute of Biochemistry and Biology, University of Potsdam, 14476 Potsdam, Germany

## Abstract

Daylength is a key seasonal cue for animals and plants. In cereals, photoperiodic responses are a major adaptive trait, and alleles of clock genes such as *PHOTOPERIOD DEPENDENT1 (PPD1)* and *EARLY FLOWERING3 (ELF3)* have been selected for in breeding barley and wheat for more northern latitudes (Faure et al., 2012; Turner, Beales, Faure, Dunford, & Laurie, 2005). How monocot plants sense photoperiod and integrate this information into growth and development is not well understood. We show that in *Brachypodium distachyon*, phytochrome C (phyC) acts as a molecular timer, directly communicating information to the circadian clock protein ELF3. In this way, ELF3 levels integrate night length information. ELF3 is a central regulator of photoperiodism in Brachypodium, and *elf3* mutants display a constitutive long day transcriptome. Conversely, conditions that result in higher levels of ELF3 suppress long day responses. We are able to show that these effects are direct, as ELF3 and phyC occur in a common complex, and they associate with the promoters of a number of conserved regulators of photoperiodism, including *PPD1*. Consistent with observations in barley, we are able to show that *PPD1* overexpression accelerates flowering in SD and is necessary for rapid flowering in response to LD. These findings provide a conceptual framework for understanding observations in the photoperiodic responses of key crops, including wheat, barley and rice.
