## Supplemental Table 6 for "Phytochromes measure photoperiod in Brachypodium"

### Sheet: Sheet1
Arabidopsis phyAB mutants expressing BdphyC treated with 20 min red light 10 µmol m-2 s-1
time in darkness	0		240		480		720		Pfr/Ptot in %
	Pfr/Ptot	Ptot	Pfr/Ptot	Ptot	Pfr/Ptot	Ptot	Pfr/Ptot	Ptot	Ptot in DDA/mg fresh weight
BdphyC/AtphyAB #1 (het)	87	6.23	52.7	4.08	38.4	4.45
BdphyC/AtphyAB #1 (het)	87	5.83	55.3	3.78	34.96	3.87
BdphyC/AtphyAB #5 (het)	87	13.5	65.45	9.06	45.9	7.84	34.7	9.96
BdphyC/AtphyAB #5 (het)	87	12.12	70.9	10.88	63.68	10.26	38.1	9.85
BdphyC/AtphyAB #5 (het)	87	9.07	85.9	10.34	51.56	10.16	40.36	9.88
BdphyC/AtphyAB #5 (het)	87	12.67	82.3	9.58	78.5	10.3	46.5	10.09
BdphyC/AtphyAB #5 (het)			84.93	10.2	80.9	8.89	38.8	9.62
average	87	9.90333	71.0686	8.27429	56.2714	7.96714	39.692	9.88
sdev	0	3.35511	13.8799	3.0243	18.5243	2.75478	4.33143	0.172482
SEM	0	1.36972	5.2461	1.14308	7.00152	1.04121	1.93708	0.0771362
Brachypodium wildtype expressing BdphyC treated with 16 h red light 10 µmol m-2 s-1
time in darkness	0		240		480		720		Pfr/Ptot in %
	Pfr/Ptot	Ptot	Pfr/Ptot	Ptot	Pfr/Ptot	Ptot	Pfr/Ptot	Ptot	Ptot in DDA/seedling shoot
	87	203.98	60.92	127.92	35.5	160.35	20.8	151.71
	87	156	58.46	116.84	51	123.36	27	156.54
	87	184.56	47.4	119.09	63.1	172.81	28.8	190.86
	87	139.75	76.79	154.15	47	105.67	32.1	181.33
	87	216.94	81.1	239.22	48.9	198.94	53.5	156.49
	87	271.4	85.4	268.06	67.9	236.41
	87	182.53	73.66	236.99	51.9	196.45
average	87	193.594	69.1043	180.324	52.1857	170.57	32.44	167.386
sdev	0	43.2496	13.7879	65.305	10.6743	45.3869	12.4697	17.5183
SEM	0	16.3468	5.21132	24.683	4.03452	17.1546	5.57661	7.83441
						Brachypodium wildtype treated with 16 h red light 10 µmol m-2 s-1
							0		Pfr/Ptot in %
							Pfr	Ptot	Ptot in DDA/seedling shoot
								0
								0
								6.14
								0
								8.61
								2.67
								0
						average		2.48857
						sdev		3.54988
						SEM		1.34173
